# Small non-coding RNA landscape of extracellular vesicles from a post-traumatic model of equine osteoarthritis

**DOI:** 10.1101/2022.03.10.483752

**Authors:** James R Anderson, Stine Jacobsen, Marie Walters, Louise Bundgaard, Andreas Diendorfer, Matthias Hackl, Emily J Clarke, Victoria James, Mandy J Peffers

**Affiliations:** Musculoskeletal Ageing Science, Institute of Life Course and Medical Sciences, University of Liverpool, UK; Department of Veterinary Clinical Sciences, University of Copenhagen, Taastrup, Denmark; Tamirna, TAmiRNA GmbH, Vienna, Austria; University of Nottingham

## Abstract

Extracellular vesicles comprise an as yet inadequately investigated intercellular communication pathway in the field of early osteoarthritis. We hypothesised that small non-coding RNA expression pattern in synovial fluid and plasma would change during progression of experimental osteoarthritis. In this study, we used small RNA sequencing to provide a comprehensive overview of the temporal expression profiles of small non-coding transcripts carried by EVs derived from plasma and synovial fluid for the first time in a post-traumatic model of equine osteoarthritis. Additionally, we characterised synovial fluid and plasma-derived extracellular vesicles with respect to quantity, size, and surface markers. The differential expression of seven microRNAs in plasma and synovial fluid-derived extracellular vesicles; miR-451, miR-25, miR-215, miR-92a, miR-let-7c, miR-486-5p, miR-23a and four snoRNAs; U3, snord15, snord46, snord58 represent potential biomarkers for early OA. Bioinformatics analysis of the differentially expressed microRNAs in synovial fluid highlighted that in early OA these related to the inhibition of cell cycle, cell cycle progression, DNA damage and cell proliferation but increased cell viability, and differentiation of stem cells. Plasma and synovial fluid-derived extracellular vesicle small non-coding signatures have been established for the first time in a temporal model of osteoarthritis. These could serve as novel biomarkers for the evaluation of osteoarthritis progression or act as potential therapeutic targets.
