## Supplementary material for "Small non-coding RNA landscape of extracellular vesicles from a post-traumatic model of equine osteoarthritis": Supplemantary File 6

### Sheet: Plasma LncRNA
Sample Type	RNA Type	Comparison	Ref	logFC	PValue	FDR
Equine Plasma EVs	Plasma LncRNA	D35 Vs D10 (on horse)	Equus caballus (horse) lncRNA (ENSECAG00000027932.2)	-9.5	0.004	0.1
Equine Plasma EVs	Plasma LncRNA	D42 Vs D10 (on horse)	Equus caballus (horse) lncRNA (ENSECAG00000040495.1)	11	0.0002	0.0043
Equine Plasma EVs	Plasma LncRNA	D42 Vs D10 (on horse)	Equus caballus (horse) lncRNA (ENSECAG00000041162.1)	10	0.0087	0.096
Equine Plasma EVs	Plasma LncRNA	D49 Vs D10 (on horse)	Equus caballus (horse) lncRNA (ENSECAG00000041084.1)	-7.6	0.00055	0.07
Equine Plasma EVs	Plasma LncRNA	D49 Vs D10 (on horse)	Equus caballus (horse) lncRNA (ENSECAG00000035633.2)	8.9	0.0012	0.076
Equine Plasma EVs	Plasma LncRNA	D49 Vs D10 (on horse)	Equus caballus (horse) lncRNA (ENSECAG00000042061.1)	6.9	0.0022	0.095
Equine Plasma EVs	Plasma LncRNA	D56 Vs D10 (on horse)	Equus caballus (horse) lncRNA (ENSECAG00000041084.1)	-5.8	2.2e-05	0.0063
Equine Plasma EVs	Plasma LncRNA	D56 Vs D49 (on horse)	Equus caballus (horse) lncRNA (ENSECAG00000039009.2)	1.4	0.0031	0.099

### Sheet: Plasma SnRNA
RNA Type	Comparison	Ref	logFC	PValue	FDR
Plasma SnRNA	D42 Vs D10 (on horse)	Equus caballus (horse) U1 spliceosomal RNA (ENSECAG00000028137.1, ENSECAG00000036574.1, ENSECAG00000040610.1)	1.5	0.00096	0.027
Plasma SnRNA	D56 Vs D10 (on horse)	Equus caballus (horse) U2 spliceosomal RNA (ENSECAG00000037629.1)	-6.7	1.4e-05	0.00032
Plasma SnRNA	D56 Vs D10 (on horse)	Equus caballus U2 spliceosomal RNA	-6.3	0.00026	0.003
Plasma SnRNA	D63 Vs D10 (on horse)	Equus caballus (horse) U1 spliceosomal RNA (ENSECAG00000031369.1)	1.2	9.8e-10	2.7e-08
Plasma SnRNA	D56 Vs D49 (on horse)	Equus caballus (horse) U2 spliceosomal RNA (ENSECAG00000026009.2)	-5.9	0.0035	0.078

### Sheet: SF SnRNA
RNA Type	Comparison	Ref	logFC	PValue	FDR
Synovial fluid SnRNA	C D49 Vs C D0	Equus caballus (horse) U12 minor spliceosomal RNA (ENSECAG00000025759.2)	9.3	0.00045	0.012
Synovial fluid SnRNA	C D42 Vs C D0	Equus caballus tRNA-Asp (GTC) (tRNA-Asp-GTC-3-1)	-9.8	0.0031	0.098
Synovial fluid SnRNA	OA D10 Vs OA D0	Equus caballus tRNA-Ser (TGA) (tRNA-Ser-TGA-4-1)	-11	0.0021	0.1
Synovial fluid SnRNA	OA D10 Vs OA D0	Equus caballus tRNA-Leu (TAG) (tRNA-Leu-TAG-2-1)	-11	0.0033	0.1
Synovial fluid SnRNA	C D49 Vs C D0	Equus caballus tRNA-Glu (TTC) (tRNA-Glu-TTC-1-1)	-2.7	7.7e-05	0.0045
Synovial fluid SnRNA	C D49 Vs C D0	Equus caballus tRNA-Gly (GCC) (tRNA-Gly-GCC-1 1 to 10)	-2.5	0.00021	0.0062
Synovial fluid SnRNA	C D49 Vs C D0	Equus caballus tRNA-Gly (CCC) (tRNA-Gly-CCC-3-1, tRNA-Gly-CCC-3-2)	2.5	0.0051	0.099
Synovial fluid SnRNA	OA D49 Vs OA D0	Equus caballus (horse) U4 spliceosomal RNA (ENSECAG00000031964.1)	6.7	0.0045	0.098
Synovial fluid SnRNA	OA D63 Vs OA D0	Equus caballus (horse) U1 spliceosomal RNA (ENSECAG00000034457.1)	-2	5.3e-06	0.00014
Synovial fluid SnRNA	C D49 Vs OA D49	Equus caballus (horse) U2 spliceosomal RNA (ENSECAG00000026244.2)	9.4	0.0013	0.034
Synovial fluid SnRNA	C D49 Vs OA D49	Equus caballus (horse) U12 minor spliceosomal RNA (ENSECAG00000025759.2)	6.9	0.0055	0.058
Synovial fluid SnRNA	C D49 Vs OA D49	Equus caballus (horse) snRNA (ENSECAG00000025371.2)	6.2	0.0085	0.058
Synovial fluid SnRNA	C D49 Vs OA D49	Equus caballus (horse) U2 spliceosomal RNA (ENSECAG00000026524.2)	-8	0.009	0.058
Synovial fluid SnRNA	C D56 Vs OA D56	Equus caballus (horse) U12 minor spliceosomal RNA (ENSECAG00000025759.2)	-8.3	0.0065	0.096
Synovial fluid SnRNA	C D56 Vs OA D56	Equus caballus (horse) snRNA (ENSECAG00000025371.2)	-7.5	0.011	0.096
Synovial fluid SnRNA	C D63 Vs OA D63	Equus caballus (horse) U12 minor spliceosomal RNA (ENSECAG00000025759.2)	-9.1	0.007	0.098
Synovial fluid SnRNA	C D63 Vs OA D63	Equus caballus (horse) U1 spliceosomal RNA (ENSECAG00000034457.1)	1.6	0.01	0.098
Synovial fluid SnRNA	C D63 Vs OA D63	Equus caballus (horse) U5 spliceosomal RNA (ENSECAG00000035830.1)	8.4	0.013	0.098
Synovial fluid SnRNA	C D63 Vs C D0	Equus caballus (horse) U2 spliceosomal RNA (ENSECAG00000026026.2)	-1.7	0.0056	0.096
Synovial fluid SnRNA	C D10 Vs OA D10	Equus caballus (horse) U6 spliceosomal RNA (ENSECAG00000026065.2)	-8.3	0.0088	0.097

### Sheet: Plasma tRNA
Sample Type	Comparison	Ref	logFC	PValue	FDR
Equine Plasma EVs	D63 vs D10 (on horse)	Equus caballus tRNA-Glu (TTC) (tRNA-Glu-TTC-1-1)	4	4.3e-05	0.005
Equine Plasma EVs	D49 v D42 (on horse)	Equus caballus tRNA-Thr (CGT) (tRNA-Thr-CGT-3-1)	-10	0.003	0.077
Equine Plasma EVs	D49 v D42 (on horse)	Equus caballus tRNA-Lys (CTT) (tRNA-Lys-CTT-5-1)	-8.6	0.0063	0.082
Equine Plasma EVs	D49 v D42 (on horse)	Equus caballus tRNA-Val (CAC) (tRNA-Val-CAC-1 1 to 9)	-7.3	0.014	0.1
Equine Plasma EVs	D49 v D42 (on horse)	Equus caballus tRNA-Pro (TGG) (tRNA-Pro-TGG-2 1 to 5)	-8.6	0.015	0.1

### Sheet: SF tRNA
		ref	logFC	PValue	FDR
		Equus caballus tRNA-Gly (CCC) (tRNA-Gly-CCC-3-1, tRNA-Gly-CCC-3-2)	3	0.0016	0.099
RNA Type	Comparison	Ref	logFC	PValue	FDR
Synovial fluid tRNA	C D0 Vs OA D0	Equus caballus tRNA-Glu (TTC) (tRNA-Glu-TTC-1-1)	1.4	0.002	0.098
Synovial fluid tRNA	C D35 Vs C D0	Equus caballus tRNA-Asp (GTC) (tRNA-Asp-GTC-2 1 to 6)	2.2	0.00093	0.098
Synovial fluid tRNA	C D42 Vs C D0	Equus caballus tRNA-Asp (GTC) (tRNA-Asp-GTC-3-1)	-9.8	0.0031	0.098
Synovial fluid tRNA	OA D10 Vs OA D0	Equus caballus tRNA-Ser (TGA) (tRNA-Ser-TGA-4-1)	-11	0.0021	0.1
Synovial fluid tRNA	OA D10 Vs OA D0	Equus caballus tRNA-Leu (TAG) (tRNA-Leu-TAG-2-1)	-11	0.0033	0.1
Synovial fluid tRNA	C D0 Vs OA0	Equus caballus tRNA-Glu (TTC) (tRNA-Glu-TTC-1-1)	1.4	0.002	0.098
Synovial fluid tRNA	C D56 Vs OA D56	Equus caballus tRNA-Gly (CCC) (tRNA-Gly-CCC-3-1, tRNA-Gly-CCC-3-2)	2.5	0.0015	0.099
Synovial fluid tRNA	C D56 Vs OA D56	Equus caballus tRNA-Val (CAC) (tRNA-Val-CAC-1 1 to 9)	4.6	0.0027	0.099

### Sheet: SF LncRNA
RNA Type	Comparison	Ref	logFC	PValue	FDR
Synovila fluid LncRNA	OA D63 Vs OA D0	Equus caballus (horse) lncRNA (ENSECAG00000036576.1)	-5.4	0.0023	0.098
Synovila fluid LncRNA	C D56 Vs OA D56	Equus caballus (horse) lncRNA (ENSECAG00000041789.1)	12	0.00055	0.099
Synovila fluid LncRNA	C D42 Vs C D0	Equus caballus (horse) lncRNA (ENSECAG00000040457.2)	-12	9.1e-05	0.035
Synovila fluid LncRNA	OA D63 Vs OA D0	Equus caballus (horse) lncRNA (ENSECAG00000027905.1)	8.4	2.3e-05	0.0086
Synovila fluid LncRNA	C D63 Vs OA D63	Equus caballus (horse) lncRNA (ENSECAG00000027905.1)	-12	0.00013	0.047
